# Long-term co-maturation of stem cell-derived microglia and neuronal networks: an optimized platform to assess human microglial contribution to neuronal function

**DOI:** 10.1101/2025.10.24.684345

**Authors:** Annika Mordelt, Imke M. E. Schuurmans, Nicky Scheefhals, Marina P. Hommersom, Koen Slottje, Kimberly Mast, Mara Graziani, Carlos O. González, Laura J. A. Wingens, Dirk Schubert, Nael Nadif Kasri, Lot D. de Witte

## Abstract

Microglia-neuron interactions play a central role in a variety of central nervous system disorders. Technologies using human induced pluripotent stem cells (hiPSCs) have been developed to model human brain cells with the goal to understand their function. To effectively study neuro-immune crosstalk and investigate microglial contributions to neuronal network development and function, both microglia and neurons should co-mature allowing for long-term interactions throughout their differentiation. Here, we present a co-maturation protocol that robustly generates glutamatergic neuronal networks containing human iPSC-derived microglia. We validated the long-term co-cultures using single-cell transcriptomics, imaging and neuronal activity readouts.

We show that astrocytes were required for long-term survival of microglia and for their integration into neuronal networks. Our co-maturation approach induced the typical ramified microglia morphology and characteristic microglia-neuron interactions. Homeostatic markers like P2RY12 and TMEM119 and neuronal remodeling associated genes were upregulated compared to microglia monocultures, highlighting the necessity of the environment to generate and maintain the context-dependent microglia signature *in vitro.* In this manuscript, we include the full optimization process of our co-maturation approach, a comprehensive description of the protocol, practical guidelines and troubleshooting tips. Our co-maturation model provides a powerful tool to assess the role of human microglia in modulating neuronal function and development in health and disease.

**Highlights:**

- ptimized human iPSC differentiation protocol that allows for co-maturation of microglia and *Neurogenin2*-induced neuronal networks.
- are required for long-term survival and integration of microglia into neuronal networks.
- Co-maturation approach enables characteristic neuron-microglia interactions and induces signature morphology, transcriptome and proteins of human microglia.
