## Supplemental Table 1 for "Long-term co-maturation of stem cell-derived microglia and neuronal networks: an optimized platform to assess human microglial contribution to neuronal function"

### Sheet: Sheet1
Problem Nr.	Category	Observation	Potential causes	Potential solutions and reasoning
1	HPCs	low yield	too little colonies	Next to plating very little colonies it is also possible that not all seeded colonies attached and grew big. Always check the wells after plating and before making the decision to start HPC differentiation at DIV1 by adding medium A. If the colonies are still small, it is possible to wait one day after seeding before adding medium A.
2			too dense colonies	The HPCs arise from the edges of the factories. If there is not enough empty space surronding individual colonies then there is no room for the HPCs to be released into. Counterintuitive to a low yield, it is often the case that too many colonies were seeded that subquently merged into each other and leading to less edge space. Try seeding the colonies less dense and evenly distributed.
3			colonies dettach during culturing	Sometimes colonies grow out very 3D and create this wobbly 'rounded-up' signature. Be careful when handling the plate during medium changes as those colonies are prone to dettach. Also always suspense the medium slowly at the wall of the well to reduce the friction of adding fresh medium. Never touch the colonies with the pipette tip during medium changes.
4			left over HPCs in plates after harvest	The HPCs can be sticky and adhere to the factories they arise from. To remove as many HPCs as possible and maximize the yield you can tap the plate with your hand. This movement will release HPCs from the edges. You can use more strength than you initially thought. But always check under the microscope if you accidently removed iPSC colonies as well. If this happens restrain from harvesting and b…
5		low viability after thawing	unsuited medium	Make sure you use a suited cryomedium for freezing down the cells. We found that PSC Cryomedium (Gibco, #A2644401 ) worked well. Alternatively, a mixture of DMEM/F12 and 10% DMSO can be made.
6			incorrect freezing	Do not leave the HPCs at room temperature unecessarily long. Immediately place the vials into the -80 using a Mr. Frosty. For long-term storage, we recommend using liquid nitrogen.
7			slow thawing	When thawing HPCs, make sure to work fast and efficient. Long waiting times during or after warming up the cells can cause a decline in quality. Thaw up cells in warm (~37°C) water to speed up the process. Add pre-warmed medium to the vial to resuspend.
8			Cyromedium/DMSO not diluted enough	The content of the cyromedium or DMSO should not be in the culture after thawing. Dilute the thawed cells in a large volume of medium and centrifuge. 1ml of cells in cyromedium should be resuspended in 9ml medium.
9	iMGs	remaining iPSC colonies	non-clean HPC harvest	If there are remaining iPSCs in the second step of the differentiation, the HPC starting vial was contaminated with iPSC colonies. Make sure to check the wells before harvest and everytime you tap or wash the factories for lose iPSC colonies. Be careful with too harsh movements or extreme washing with too much force.
10		low proliferation	too low density	iMGs do not grow well when they are plated to sparse. They require neighbouring cells and signaling to proliferate. It is always easier to start with a too high density that requires earlier splitting, then to start too low.
11			cell line variability	Some iPSC lines grow slower than others. Like with differentation of neurons or astrocytes, there are inherent differences between lines. If you know that a cell line is growing slowly, try adding 10 ng/ml GM-CSF in the first week to boost proliferation.
12		no change in morphology	low quality HPCs	If the HPCs do not have the correct identity, they do not have the capacity to differentiate into iMGs. Quality control your batch of HPCs by checking expression of CD43 and CD45.
13			cytokine quality	The three cytokines M-CSF, TGFb, and IL-34 are the most critical components in iMG differentiation. Cytokines can be unstable at room temperature and should not be kept in the fridge for more than 3 days. Always aliquot the cytokines in low volumes that make sense for your experimental designs. Do not repeat freeze-thaw cycles more than once.
14		extreme clustering	too high density	If there are too many iMGs, they aggregate and form clusters. This is detrimental for iMG quality since once the clusters get too big, the iMGs in the middle do not receive the right dosage of cytokines and supplements.
15			not enough splitting	Detect cluster forming early and split the iMGs accordingly. For guidelines on when to split and example pictures see supplementary figure 4.
16			incorrect splitting	If you observed clustering and decided to split, but did not take enough time to carefully break up the clusters by pipetting, then the clusters will remain after the split. Look under the microscope after splitting how the cells look and adjust.
17		no attachement	cell line variability	Try adding 50ug/ml PLO as coating or 10ng/ml GM-CSF to boost adherence.
18			harsh handling of cells	Try to avoid many and long centrifugation steps. Do not pipette harhsly and extensively.
19		decline in quality after split	too extreme splitting	When split too early or into low densitites, the iMGs have trouble to recover. See problem #10 about low density.
20			harsh handling of cells	Try to avoid many and long centrifugation steps. Do not pipette harshly and extensively.
21		change in morphology after fixation	removal of growth factors	Microglia are very plastic cells and change rapidly to their environment. If cytokines or secreted growth factors are removed from the cultures, they might change morphology quickly. Try a fixation gradient of adding PFA directly to the medium in a 1:1 dilution. After 7 minutes, remove the mixure and add 4% PFA for another 7 minutes. This gradient fixation is more gentle and preserves microglia i…
22		specific iPSC lines do not survive until DIV 9 or show unsufficient quality	disease-specific lines have higher vulnerability and less overall cell health	During the first 9 days of microglia differentiation before adding to the neuronal networks, it is possible to add specific compounds that help with culturing of difficult iPSC lines (e.g. disease lines) like anti-oxidants, extra nutrients, etc. This adjustment based on your previous culture experience with those lines can be done in the monoculture step. When combining the cells in the co-matura…
23	Neurons	no attachement	incorrect coating	For the neurons to attach and form dense networks the right coating is critical. We have seen best results with 50 ug/ml PLO and subseqeuently 20 ug/ml human laminin. Make sure to wash away the PLO with ultrapure water before adding human laminin. Do not let wells dry up in between washes. When plating on glass coverslips, treat them with nitric acid before to prepare the surface. This step can i…
24			incorrect droplet plating	When plating on chips, plate in a small volume so the cells end up in the locations they were intended to go. Otherwise, cells might stick to the wallls or outside the chip. Wait ~1 hour before filling the cells up with medium to ensure they are attached. Check under microscope before adding medium.
25		extreme clustering (high-way formation)	non-supportive astrocytes	Astrocytes (both rodent or iPSC-derived) are critical for development of healthy neuronal networks. Without or when astrocytes are low-quality, the neurons tend to cluster together and form non-physiological highways. This makes characterizing morphology of individuals neurons or electrophysiological readouts like MEA or patch-clamp challenging and introduces technical artefacts. Make sure astroc…
26		cell death	too high Ara-C treatment	Neurons might be sensitive to Ara-C. Try to reduce the concentration.
27			entire medium change after DIV7	Neurons produce factors that are important for their differentiation and survival. Perform half-medium changes to retain them in the medium.
28		remaining iPSC colonies	non-efficient Ngn2 integration	If the iPSCs are not successfully transfected with the lentivurs leading to the Ngn2-overxpression, they will not differentiate upon doxycycline addition and remain pluripotency.
29		empty spots (holes) in neuronal network	too harsh medium change	Adding fresh medium with too much force or directly on the neurons can lead to holes. Always suspense the medium slowly at the wall of the well to reduce the friction of adding fresh medium. Never touch the colonies with the pipette tip during medium changes.
30	Cocultures	low microglia ramification	neuronal networks not dense enough	iMG morphology is dependent on their environment. A dense neuronal network is critical for their signature ramification. Plate higher density of neurons.
31		iMGs do not survive or integrate	non-supportive astrocytes	Astrocytes (both rodent or iPSC-derived) are critical for survival and integration of microglia into neuronal networks. Without or when astrocytes are low-quality, microglia quality declines rapidly. Make sure astrocytes attached to the cultures, have high viability and express key markers.
